# Systematic review and meta-analysis of protocols and yield of direct from sputum sequencing of *Mycobacterium tuberculosis*

**DOI:** 10.1101/2024.12.04.625621

**Authors:** B.C. Mann, J. Loubser, S. Omar, C. Glanz, Y. Ektefaie, K.R. Jacobson, R.M. Warren, M.R. Farhat

## Abstract

Direct sputum whole genome sequencing (dsWGS) can revolutionize *Mycobacterium tuberculosis* (*Mtb*) diagnosis by enabling rapid detection of drug resistance and strain diversity without the biohazard of culture. We searched PubMed, Web of Science and Google scholar, and identified 8 studies that met inclusion criteria for testing protocols for dsWGS. Utilising meta-regression we identify several key factors positively associated with dsWGS success, including higher *Mtb* bacillary load, mechanical disruption, and enzymatic/chemical lysis. Specifically, smear grades of 3+ (OR = 14.7, 95% CI: 3.5, 62.1; p = 0.0005) were strongly associated with improved outcomes, whereas decontamination with sodium hydroxide (NaOH) was negatively associated (OR = 0.005, 95% CI: 0.001, 0.03; p = 7e-06), likely due to its harsh effects on *Mtb* cells. Furthermore, mechanical lysis (OR = 193.3, 95% CI: 11.7, 3197.8; p = 0.008) and enzymatic/chemical lysis (OR = 18.5, 95% CI: 1.9, 183.1; p = 0.02) were also strongly associated with improved dsWGS. Across the studies, we observed a high degree of variability in approaches to sputum pre-processing prior to dsWGS highlighting the need for standardized best practices. In particular we conclude that optimizing pre-processing steps including decontamination with the exploration of alternatives to NaOH to better preserve Mtb cells and DNA, and best practices for cell lysis during DNA extraction as priorities. Further and considering the strong association between *Mtb* load and successful dsWGS, protocol improvements for optimal sputum sample collection, handling, and storage could also further enhance the success rate of dsWGS.
