## SupplementaryTables for "Systematic review and meta-analysis of protocols and yield of direct from sputum sequencing of *Mycobacterium tuberculosis*"

### Sheet: Supplementary Table 1
Supplementary Table 1 Study characteristics
Study	Participants	Demographic of samples	Total samples	Sample summary	Sputum culture pairs with WGS data to assess differences in diversity	Quantitative or semi-quantitative measurement of bacilli load
						Ct from Xpert or qPCR	Smear data included
1. Brown et al. 2015	34 Participants	United Kingdom and Lithuania	58	24 smear positive specimens, 24 corresponding cultures and 10 culture negative sputum samples from patients previously diagnosed with TB.	24	No	Yes
2. Votintseva et al. 2017	Not provided	United Kingdom	40	38 culture confirmed, smear positive specimens and 2 culture negative specimens, along with 28 corresponding cultures. Negative sputa spiked with BCG.	28	No	Smear positive, but no reference to grade
3. Doyle et al. 2018	63 Participants	United Kingdom	106	43 smear positive specimens, 43 corresponding cultures. 10 did not have a corresponding culture, 8 were smear and Xpert MTB/RIF negative and 2 had insufficient volume.	43	Yes, Xpert	Yes
4. Nimmo et al. 2019	33 Participants	United Kingdom and South Africa	66	Included 2 specimens from each patient. 12 from UK participants (culture positive), and 21 from South Africa (XpertMTB/RIF positive	33	No	No
				for rifampicin resistance).
5. Soundararajan et al. 2020	82 Participants	India	78	46 culture-positive specimens, 1 NTM, and 1 H37Rv positive control strain and 30 samples from healthy controls.	0	Yes, Xpert	Yes
6. Goig et al. 2020	23 Participants	Spain	65	37 clinical specimens including: 33 homogenised sputum samples, two bronchoalveolar lavages, one broncho aspiration, and one homogenised faeces sample. Of these 23 were smear positive specimens, with corresponding cultures and 5 follow up cultures.	28	Yes qPCR	Yes
7. George et al. 2020	Not provided	United Kingdom	38	Generated mock samples, 16 sputum samples, a bronchoalveolar lavage (BAL) specimen, and 3 lymph node biopsies.	0	Yes, Xpert	Yes
8. Macedo et al 2023	Not provided	United Kingdom	100	Generated mock samples, 16 sputum samples, a bronchoalveolar lavage (BAL) specimen, and 3 lymph node biopsies.	0	Yes, Xpert	Yes

### Sheet: Supplementary Table 2
Supplementary Table 2 Detailed direct sputum processing workflow as outlined for each individual study
Study	Enrichment appraoch	Decontamination and homogenisation	Heat inactivation	Contaminating DNA depletion	Target enrichment
1. Brown et al., 2015	Target enrichment	NALC-NaOH	80 °C for 50 min	No	DNA extraction followed by library prep and SureSelectXT Target Enrichment (Agilent, USA)
2. Votintseva et al., 2017	Contaminant depletion and direct sequening	NALC-NaOH (NAC-PAC RED)	95 °C for 20 min	Yes	Host DNA removal with MolYsis Basic5 kit (Molzym, Germany) followed by direct sequencing
3. Doyle et al., 2018	Target enrichment	None	NA	No	DNA extraction followed by library prep and SureSelectXT Target Enrichment (Agilent, USA)
4. Nimmo et al., 2019	Target enrichment	Sputasol	95 °C for 1 h	No	DNA extraction followed by library prep and SureSelectXT Target Enrichment (Agilent, USA)
5. Soundararajan et al., 2020	Contaminant depletion and target enrichment	DTT, article states decontmainated, but DTT only homogenises	NA	Yes	DNA extraction with a commercial host DNA depletion kit (Ultra Deep Microprep DNA isolation kit, Molzym, Germany), followed by library prep and NimbleGen SeqCap EZ enrichment system (Discontinued/rebranded)
6. Galo et al., 2020	Contaminant depletion and target enrichment	NALC-NaOH	95 ºC for 15	Yes	Selective lysis of host cells and Gram-negative organisms with in house buffer (after NALC-NaOH), followed by DNase treatment prior to further lyses and sequencing, several samples also selectively enriched with RNA baits (Arbor Biosciences, USA).
7. George et al., 2020	Contaminant depletion and direct sequening	Thermo-protection buffer containing DTT/Sputasol	99 °C for 30 min	Yes	Use of a thermal protection buffer to preserve target DNA during heat inactivation and lyses. Heating coincidently also degrades extracellular DNA.
8. Marcedo et al., 2022	Target enrichment	NALC-NaOH	95 ºC for 1 hour	No	DNA extraction followed by library prep and SureSelectXT HS Target Enrichment (Agilent, USA)

### Sheet: Supplementary Table 3
Supplementary Table 3 DNA extraction steps applied per study
	1. Brown et al., 2015	2. Votintseva et al., 2017	3. Doyle et al., 2018	4. Nimmo et al., 2019	5. Soundararajan et al., 2020	6. Galo et al., 2020	7. George et al., 2020	8. Marcedo et al., 2022
Step 1	Centrifuged for 30 min at 16 000 g and supernatant discarded	Samples sonicated for 20 min, 35 kHz	Centrifuged for 30 min at 16 000 g and supernatant discarded	Heat inactivated at 95°C for 1 h	Samples treated with 50 μg/ml DTT	Homogenized samples were centrifuged at 16 000 g 10 minutes and supernatant discarded	Heat inactivated at 99°C for 30 min	DNA extracted using the QIAmp DNA minikit according to manufacturers instructions
Step 2	Resuspended in Tris-EDTA	Heat inactivated at 95°C for 30 min	50 µl of glass beads (425 to 600 µm) was added to each sample	Centrifuged for 15 min at 16 000 g and supernatant discarded	Centrifuged and supernatant discarded	GTC solution (4M guanidinium thiocyanate 4M, 0·5% w/v sodium N-lauryl sarcosine, 25mM trisodium citrate, 0·1M 2-mercaptoethanol, 0·5% w/v Tween 80), was added to the tube up to 1 ml	Add silica beads	-
Step 3	250 µl of 0.1-mm-diameter glass beads (Becton Dickinson) added	Centrifuge for 15 min at 13 000 rpm and supernatant discarded	Ribolysis performed on a FastPrep24 platform for 45 s at 6.4 m/s.	DNA extraction preformed by Ribolysis	Samples resuspended in PBS	Samples were then vortexed for 5 sec and incubated at room temperature for 10 min	Ribolysis performed on a FastPrep24 platform for 2 rounds of 40 s at 6.0 m/s	-
Step 4	Heat inactivated at 80°C for 50 min and then frozen at -20°C	Resuspend in 1 ml sterile phosphate buffered saline (PBS)	240 µl forty microliters of extraction buffer 2 and 10 µl of proteinase K were added to each of the samples	Cellular lysis was followed by purification of the supernatant with either the the Diasorin IXT (Arrow) automated platform (Diasorin, Italy) or the DNeasy Blood and Tissue DNA extraction kit (Qiagen, Germany).	DNA extracted from 1 ml of resuspended PBS sample mix with the Ultra Deep Microprep DNA isolation kit (Molzym, Bremen, Germany).	Samples were again centrifuged at 16 000 g 10 for min and supernatant discarded	Centrifuged for 10 min at 16 000 g	-
Step 5	Vortex mixed for 3 min	Remove human DNA with MolYsis Basic5 kit (Molzym, Germany)	Samples incubated at 56°C for 10 min	-	-	Ultrapure water added up to 1ml in order to wash away any excess GTC	Supernatant purified with magnetic beads.	-
Step 6	Centrifuged for 5 min at 16 000 g	Transfer 700 µl of host DNA depleted sample to a 2 ml tube	DNA extracted from lysates on the Diasorin IXT (Arrow) automated platform (Diasorin, Italy).	-	-	500ul of DNAse solution (50mM NaAc, 10mM MgCl2, 2mM CaCl2, 50U DNAse I) was added	-	-
Step 7	Supernatant purified using the DNeasy Blood and Tissue DNA extraction kit (Qiagen, Germany).	Bead beat in a FastPrep-24 tissue homogenizer, 3 rounds of 40 sec at 6.0 m/s	-	-	-	Samples were vortexed for 5 seconds and incubated at 37ºC for 15 min	-	-
Step 8	-	Centrifuge for 10 min at 13 000 rpm	-	-	-	Samples were centrifuged 16,000g 30 seconds and incubated at 95ºC for 15 minutes	-	-
Step 9	-	Preform ethanol precipitation on the resulting supernatant	-	-	-	Samples were then incubated for 10 min at 37ºC after the addition of 250ul of 5% SDS and 10ul of 20ng/ul proteinase K	-	-
Step 10	-	Clean DNA using magnetic beads.	-	-	-	Bead beat in a FastPrep-24 tissue homogenizer, 1 pulse of 45 seconds at 6m/s.	-	-
Step 11	-		-	-	-	Preform ethanol precipitation on the resulting supernatant	-	-
