## SupplementaryTables_Regression for "Systematic review and meta-analysis of protocols and yield of direct from sputum sequencing of *Mycobacterium tuberculosis*"

### Sheet: Sheet
Supplementary Table Y Table 3 Sputum processing step that are significantly associated with dsWGS success based on the DR region coverage generalized linear model
Characteristic	OR	95% CI	p-value
Smear neg	ref
3+	8.12	(2.19, 30.30)	0.0015
2+,1+,scanty	2.81	(2.18, 3.61)	0.10
Mechanical lysis	426.7	(7.56, 23761.3)	0.0030
Enzymatic/Chemical lysis	37.8	(2.75, 514.9)	0.0064
Decontamination	0.0026	(0.0002, 0.039)	1.2e-05
Heat Inactivation	2.51	(1.23, 5.11)	0.011
Associations were performed using a sample-level logistic regression model pooled across studies with dsWGS success defined as drug resistance region coverage >95% at read depth of >5x per site. OR = Ods Ratio, CI = Confidence Interval.
Supplementary Table Z Sputum processing step that are significantly associated with dsWGS success based on the whole genome coverage and DR region coverage generalized linear mixed models
Characteristic	Whole genome coverage			Coverage of DR regions
	OR	95% CI	p-value	OR	95% CI	p-value
Smear neg	ref
3+	16.8	(4.14, 67.2)	6.63e-05	8.42	(2.24, 31.50)	0.00149
2+,1+,scanty	3.54	(0.91, 13.8)	0.065742	2.93	(0.82, 10.42)	0.09465
Mechanical lysis	44447.3	(3845.9, 267614.5)	7.66e-06	1903.8	(36.18, 98730.15)	0.00016
Enzymatic/Chemical lysis	646.3	(27.16, 15602.7)	5.19e-05	112.31	(8.85, 1415.9)	0.00027
Decontamination	0.0002	(0.00006, 0.0043)	1.77e-07	0.00075	(5.80e-05, 0.01)	2.4e-08
Heat Inactivation	5.75	(2.46, 13.55)	5.14e-05	3.32	1.66, 6.64)	0.00065
Associations were performed using a sample-level logistic regression model pooled across studies with dsWGS success defined as whole genome coverage >90% at read depth of >5x per site or drug resistance region coverage >95% at read depth of >5x per site. OR = Ods Ratio, CI = Confidence Interval.
